# Tomato CYP94C1 terminates jasmonate signaling during fruit ripening by inactivating bioactive jasmonoyl-L-isoleucine

**DOI:** 10.1101/2023.05.17.541065

**Authors:** Tianxia Yang, Lei Deng, Chuanlong Sun, Muhammad Ali, Fangming Wu, Huawei Zhai, Qian Xu, Peiyong Xin, Jinfang Chu, Tingting Huang, Chang-Bao Li, Chuanyou Li

**Affiliations:** State Key Laboratory of Plant Genomics, National Center for Plant Gene Research (Beijing), Institute of Genetics and Developmental Biology, Innovation Academy for Seed Design, Chinese Academy of Sciences, Beijing 100101, China; CAS Center for Excellence in Biotic Interactions, University of Chinese Academy of Sciences, Beijing 100049, China; State Key Laboratory of Crop Biology, College of Horticulture Science and Engineering, College of Life Sciences, Shandong Agricultural University, Tai’an 271018, China; Institute of Vegetable, Qingdao Academy of Agricultural Sciences, Qingdao 266100, China; Key Laboratory of Biology and Genetic Improvement of Horticultural Crops (North China), Ministry of Agriculture, Beijing Vegetable Research Center, Beijing Academy of Agriculture and Forestry Sciences, Beijing 100097, China

**Keywords:** tomato, defense, ripening, jasmonate, ethylene, *CYP94*, transcription regulation

## Abstract

Ripe fruits are more susceptible to necrotrophic pathogens than unripe fruits. Although this phenomenon is widespread across different fruit species and results in substantial economic losses, the underlying mechanism is still poorly understood. Previous studies revealed that ethylene (ET) is a key signal controlling climacteric fruit ripening and that jasmonate (JA) regulates plant resistance to necrotrophs. We investigated the function of tomato cytochrome P450 94 (*CYP94*) family genes in JA signaling and report here that ET-mediated ripening suppresses JA-mediated defense by promoting the deactivation of bioactive JA-Ile. ETHYLENE-INSENSITIVE 3 (EIN3)/EIN3-LIKE (EIL) transcription factors directly activated *CYP94C1* to convert JA-Ile to its inactive form 12-COOH-JA-Ile, thereby terminating JA signaling during fruit ripening. Mutation of *CYP94C1* led to increased resistance of ripe fruits to the necrotrophic pathogen *Botrytis cinerea* without affecting the ripening process. Additionally, the master transcription factor MYC2 directly activated two other CYP94 members *CYP94B1* and *CYP94B2* to convert JA-Ile to its less active form 12-OH-JA-Ile, thereby attenuating JA signaling in wounded leaves. Simultaneous mutation of *CYP94B1* and *CYP94B2* increased the resistance of leaves to *B. cinerea*. Thus, differences in the expression and enzymatic activities of *CYP94* family gene members precisely control JA-mediated defense responses in tomato.
