## Supplemental Data Sets 1-2 for "Tomato CYP94C1 terminates jasmonate signaling during fruit ripening by inactivating bioactive jasmonoyl-L-isoleucine"

### Sheet: Supplemental Data Set 1
Supplemental Data Set 1. Primers and probes used in this study.
Primer name	Primer sequence (5'-3')
Primers for vector construction and sequencing
CYP94C1-BsaI-F	ATATATGGTCTCGTTTGACATGGTGAGGGTAAAACTTGTTTTAGAGCTAGAAATAGC
CYP94C1-BsaI-R	ATTATTGGTCTCGAAACCGCCACCTTGTTTATATTCACAAACTACACTGTTAGATTC
CYP94B123-BsaI-F	ATATATGGTCTCGTTTGAAATAAGGCATCCAAGGATGTTTTAGAGCTAGAAATAGC
CYP94B123-BsaI-R	ATTATTGGTCTCGAAACCGGACTATAATCACAGCTAACAAACTACACTGTTAGATTC
MYC2-BsaI-F	ATATATGGTCTCGTTTGCGTGGACTTATGCTATCTTTGTTTTAGAGCTAGAAATAGC
MYC2-BsaI-R	ATTATTGGTCTCGAAACAACACAGACGGACTTGAGACAAACTACACTGTTAGATTC
EIL1-CDS-F	ATGATGATGTTTGAGGAAATGGG
EIL1-CDS-R(no stop coden)	GTACCAAATAGGAGCATCTTGTTT
CYP94C1-P4880-pGreen-F	ACTATAGGGCGAATTGGGTACCCATGATTAAGTGGAATTGACCGTAC
CYP94C1-P4880-pGreen-R	CCGCTCTAGAACTAGTGGATCCATTTTGGGGAAAAAAAGATGATTTTTTTGGGGGTGG
ProMYC2:MYC2-GFP-F	TCCTGTCAAACACTGATAGTTTAAACGCTAGCAAAGCAAACCTCGAA
ProMYC2:MYC2-GFP-R	TCTTCTCCTTTACTCATGGTACCGTGTGTTTCAGCAATTTTCGAT
Sgf1-GST-hrF	TTCTATCCCCACCGCGCGATCGCATGTCCCCTATACTAGGTTATTGGA
Sgf1-GST-hrR	TACCGAGCTCGAATTCGTTTAAACGGATCCACGCGGAACCAGAT
EIL1-Pme1-hrF	ATCTGGTTCCGCGTGGATCCGTTTAAACATGATGATGTTTGAGGAAATGGG
EIL1-Pme1-hrR	ACCGAGCTCGAATTCGTTTAAACCTAGTACCAAATAGGAGCATCTTGT
T7-F	TAATACGACTCACTATAGGG
T7 terminator	TGCTAGTTATTGCTCAGCGG
pYeDP60-F	ACATTAAGGTCCTTTGTAGCATA
pYeDP60-R	TCGGATAAGAAAGCAACAC
CYP94B2-pYeDP60-hrF	ACACACTAAATTACCGGATCCATGTTTCTCTCTCCTATTATTTTCTTC
CYP94B2-5'-F	GGCAGAGTTCCTCCCTATTGTC
CYP94B2-pYeDP60-hrR	GGGAGATCCCCCGCGAATTCGCCTAGCGCGCTAGCACGG
CYP94C1-pYeDP60-hrF	CTAAATTACCGGATCCATGAATCATCTTGATGTTTTTTGG
CYP94C1-pYeDP60-hrR	GATCCCCCGCGAATTCTCAGTGGTGGTGGTGGTGGTGTGAACTTATTTGTCGCACTGAA
pTX-F	AGCGGATAACAATTTCACACAGGA
pTX-R	GCAGGCATGCAAGCTTATTGG
nLUC-F	GCCCAGCTATCTGTCACTTTATT
MYC2-TF-pColdF	AAGGTAGGCATATGGAGCTCATGACTGAATACAGCTTGCCCA
MYC2-TF-pColdR	GCAGAGATTACCTATCTAGATTAGTGTGTTTCAGCAATTTTCGA
Primers for Botrytis infection assay
BcACTIN2-F	ACTCATATGTTGGAGATGAAGCGCA
BcACTIN2-R	AATGTTACCATACAAATCCTTACGGA
SlACTIN2-F	ACAACTTTCCAACAAGGGAAGAT
SlACTIN2-R	TGTATGTTGCTATTCAGGCTGTG
Primers for RT-qPCR
ACTIN2-QF	TTGCTGACCGTATGAGCAAG
ACTIN2-QR	GGACAATGGATGGACCAGAC
CYP94B3-QF	GCATGGGATTCAAAGCACGC
CYP94B3-QR	AACCATTTTCAACGCTCCGT
CYP94B2-QF	AACCGGAACGTTGGATGGA
CYP94B2-QR	GTGCGCGGTTAAAAGTGGT
CYP94B1-QF	AGTGTTTCAAGCGGGTCCAA
CYP94B1-QR	TCCACACGCCCATAGATTCTT
CYP94C1-QF	TGGGGTTGTGATGCTTTGGAG
CYP94C1-QR	AGGCCAGGAGAGAATCGAGG
CYP94C2-QF	ACCCCCTTTTACGTCCACTC
CYP94C2-QR	CTCGTTCATCCTTCTCCCTCG
MYC2-QF	AGCAGGAGCATCGGAAGAA
MYC2-QR	CCAAATCGGGCTGGAACTA
JA2L-QF	GATTGGGCTGCTATGGCGGGAT
JA2L-QR	ATCAACTCCTCCTTCAAACTTAACT
TD-QR	AGCTCAAACACACGCGCTGGA
TD-QF	AACCCCCACCACCAACAGGT
Primers for mutation checking and sequencing
CYP94C1-crTest-F	CTTATTCCTTCATCTCCCATTTGTT
CYP94C1-crTest-R	ACTTTTATTGCTTCCCTCAACTCTT
CYP94B-crTest-R	CCACGTTGAATATCCCACGC
CYP94B1-crTest-F	TGGGGGCATTTGTTCGGCGCTG
CYP94B2-crTest-F	TAGCCTACTTTTTAGTTTTCCGCAC
CYP94B3-crTest-F	CCAAGTTTCACTTTACGCGCACA
MYC2-crTest-F	ATGACTGAATACAGCTTGCCCA
MYC2-crTest-R	AAATCAACGAATTCAGCTCCCG
Probes for EMSA
CYP94C1-ProbF	(BIO)TGTGTCTTTTTTCAATAAAGGTGATGTATCGGGACAAGATGCATCGGACGCTG
CYP94C1-ProbR	(BIO)CAGCGTCCGATGCATCTTGTCCCGATACATCACCTTTATTGAAAAAAGACACA
CYP94C1-ColdF	TGTGTCTTTTTTCAATAAAGGTGATGTATCGGGACAAGATGCATCGGACGCTG
CYP94C1-ColdR	CAGCGTCCGATGCATCTTGTCCCGATACATCACCTTTATTGAAAAAAGACACA
CYP94C1-McoldF	TGTGTCTTTTTTCAATAAAGGTGATGTATCGGGACAAGATGCATCGGACGCTG
CYP94C1-MColdR	CAGCGTCCGATGCATCTTGTCCCGATACATCACCTTTATTGAAAAAAGACACA
CYP94B-ProbF	(BIO)TTTACGCGCACAAGAAACACGTGATTTAAATGCATAATTA
CYP94B-ProbR	(BIO)TAATTATGCATTTAAATCACGTGTTTCTTGTGCGCGTAAA
CYP94B-ColdF	TTTACGCGCACAAGAAACACGTGATTTAAATGCATAATTA
CYP94B-ColdR	TAATTATGCATTTAAATCACGTGTTTCTTGTGCGCGTAAA
CYP94B-McoldF	TTTACGCGCACAAGAAAAAAAAAATTTAAATGCATAATTA
CYP94B-McoldR	TAATTATGCATTTAAATTTTTTTTTTCTTGTGCGCGTAAA
Primers for ChIP-qPCR
ACTIN2-F	GTTGTCTTACATTGCTCTTG
ACTIN2-R	TAGATCCTCCGATCCAGACA
CYP94C1-A-chipF	CATCAACGATCTCGTGACCTT
CYP94C1-A-chipR	TGTGGGCAGCTATCTGCCAAA
CYP94C1-B-chipF	GGAAAGTTGAGTGACGTATCGGG
CYP94C1-B-chipR	CCCGCTTTTGGTTACATCACTCA
CYP94B-A-ChIP-F	AGTGAGTTTTAGAGTGAATGAGGT
CYP94B-A-ChIP-R	GTAGCAGACAATGTTACACGTCG
CYP94B-B-ChIP-F	CCACTATATACCTGACTGTAAGC
CYP94B-B-ChIP-R	GAAAGTGATTAGGACACTTGGAG
CYP94B-C-ChIP-F	CCAAGTTTCACTTTACGCGC
CYP94B-C-ChIP-R	GTTAATTAGGTGGTGATGATGAG

### Sheet: Supplemental Data Set 2
Supplemental Data Set 2. Summary of statistical analyses.
*P < 0.05, **P < 0.01, ***P < 0.001; Student’s t-test. ns, not significant.
Figure 1A (Ethylene production; Unpaired Student’s t-test)
Type A		Type B	t	DF	Two-tailed P-value	P-value summary	Significantly different? (P < 0.05)
MG	vs.	Br	74.3424	2	0.000180888	***	Yes
Br	vs.	Br+4	58.0788	2	0.000296327	***	Yes
MG	vs.	Br+4	70.5517	2	0.000200842	***	Yes
Figure 1A (JA-Ile content; Unpaired Student’s t-test)
Type A		Type B	t	DF	Two-tailed P-value	P-value summary	Significantly different? (P < 0.05)
MG	vs.	Br	11.8789	2	0.00701234	**	Yes
Br	vs.	Br+4	61.0868	2	0.000267874	***	Yes
MG	vs.	Br+4	29.0146	2	0.00118575	**	Yes
Figure 1B (a-tomatine content; Unpaired Student’s t-test)
Type A		Type B	t	DF	Two-tailed P-value	P-value summary	Significantly different? (P < 0.05)
MG	vs.	Br	11.8789	2	0.00701234	**	Yes
Br	vs.	Br+4	61.0868	2	0.000267874	***	Yes
MG	vs.	Br+4	29.0146	2	0.00118575	**	Yes
Figure 2A (Relative peak area of JA-Ile; Unpaired Student’s t-test)
Type A		Type B	t	DF	Two-tailed P-value	P-value summary	Significantly different? (P < 0.05)
Control	vs.	CYP94B2	0.582864	2	0.618948	ns	No
	vs.	CYP94C1	1.14384	2	0.371134	ns	No
Figure 2B (Relative peak area of 12-OH-JA-Ile; Unpaired Student’s t-test)
Type A		Type B	t	DF	Two-tailed P-value	P-value summary	Significantly different? (P < 0.05)
Control	vs.	CYP94B2	34.2952	2	0.000849142	***	Yes
	vs.	CYP94C1	101.467	2	9.71154e-05	***	Yes
Figure 2C (Relative peak area of 12-COOH-JA-Ile content; Unpaired Student’s t-test)
Control	vs.	CYP94B2	289.399	2	1.19398e-05	***	Yes
	vs.	CYP94C1	253.997	2	1.55001e-05	***	Yes
Figure 2E (Leison area; Unpaired Student’s t-test)
Type A		Type B	t	DF	Two-tailed P-value	P-value summary	Significantly different? (P < 0.05)
WT	vs.	cyp94c1-10	3.72213	26	0.000960836	***	Yes
	vs.	cyp94c1-13	8.0331	26	1.637e-08	***	Yes
Figure 2F (Relative fungal growth; Unpaired Student’s t-test)
Type A		Type B	t	DF	Two-tailed P-value	P-value summary	Significantly different? (P < 0.05)
WT	vs.	cyp94c1-10	59.9402	2	0.000278216	***	Yes
	vs.	cyp94c1-13	60.641	2	0.000271825	***	Yes
Figure 3A (CYP94C1 expression; Unpaired Student’s t-test)
Type A		Type B	t	DF	Two-tailed P-value	P-value summary	Significantly different? (P < 0.05)
WT (42 dpa)	vs.	EIL-RNAi-5 (42 dpa)	55.0905	2	0.00032933	***	Yes
	vs.	EIL-RNAi-8 (42 dpa)	69.9896	2	0.00020408	***	Yes
WT (46 dpa)	vs.	EIL-RNAi-5 (46 dpa)	685.411	2	2.12861e-06	***	Yes
	vs.	EIL-RNAi-8 (46 dpa)	569.751	2	3.08055e-06	***	Yes
Figure 3C (LUC/ REN ratio; Unpaired Student’s t-test)
Type A		Type B	t	DF	Two-tailed P-value	P-value summary	Significantly different? (P < 0.05)
35S:GFP	vs.	35S:EIL1-GFP	55.0365	2	0.000329977	***	Yes
Figure 3E (ChIP signal; Unpaired Student’s t-test)
Type A		Type B	t	DF	Two-tailed P-value	P-value summary	Significantly different? (P < 0.05)
A (MG)	vs.	A (Br+4)	10.2239	2	0.549358	ns	No
B (MG)	vs.	B (Br+4)	10.5408	2	0.000467621	***	Yes
ACTIN2 (MG)	vs.	ACTIN2 (Br+4)	9.45655	2	0.122185	ns	No
Figure 4B (Leison area; Unpaired Student’s t-test)
Type A		Type B	t	DF	Two-tailed P-value	P-value summary	Significantly different? (P < 0.05)
WT	vs.	cyp94b1-1 cyp94b2-1	4.09613	7	0.00459535	**	Yes
	vs.	cyp94b1-2 cyp94b2-2	3.91804	7	0.00576352	**	Yes
Figure 4C (Relative fungal growth; Unpaired Student’s t-test)
Type A		Type B	t	DF	Two-tailed P-value	P-value summary	Significantly different? (P < 0.05)
WT	vs.	cyp94b1-1 cyp94b2-1	54.0189	2	0.000342519	***	Yes
	vs.	cyp94b1-2 cyp94b2-2	60.5626	2	0.00027253	***	Yes
Figure 4E (Weight of insects; Unpaired Student’s t-test)
Type A		Type B	t	DF	Two-tailed P-value	P-value summary	Significantly different? (P < 0.05)
WT	vs.	cyp94b1-1 cyp94b2-1	2.26069	17	0.0371864	*	Yes
	vs.	cyp94b1-2 cyp94b2-2	2.99633	17	0.00811804	**	Yes
Figure 4F (JA2L expression; Unpaired Student’s t-test)
Type A		Type B	t	DF	Two-tailed P-value	P-value summary	Significantly different? (P < 0.05)
WT (Wounding 1h)	vs.	cyp94b1-1 cyp94b2-1 (Wounding 1h)	678.514	2	2.17211e-06	***	Yes
	vs.	cyp94b1-2 cyp94b2-2 (Wounding 1h)	14.6807	2	0.0046078	**	Yes
Figure 4G (TD expression; Unpaired Student’s t-test)
Type A		Type B	t	DF	Two-tailed P-value	P-value summary	Significantly different? (P < 0.05)
WT (Wounding 12h)	vs.	cyp94b1-1 cyp94b2-1 (Wounding 12h)	99.7568	2	0.000100473	***	Yes
	vs.	cyp94b1-2 cyp94b2-2 (Wounding 12h)	93.5965	2	0.000114132	***	Yes
Figure 5A (CYP94B1 expression; Unpaired Student’s t-test)
Type A		Type B	t	DF	Two-tailed P-value	P-value summary	Significantly different? (P < 0.05)
WT (0.5 h)	vs.	myc2-1 (0.5 h)	2787.59	2	1.28689e-07	***	Yes
	vs.	myc2-2 (0.5 h)	94.8594	2	0.000111114	***	Yes
WT (1 h)	vs.	myc2-1 (1 h)	15251.9	2	4.29885e-09	***	Yes
	vs.	myc2-2 (1 h)	5802.78	2	2.9698e-08	***	Yes
Figure 5A (CYP94B2 expression; Unpaired Student’s t-test)
Type A		Type B	t	DF	Two-tailed P-value	P-value summary	Significantly different? (P < 0.05)
WT (0.5 h)	vs.	myc2-1 (0.5 h)	29324.7	2	1.16288e-09	***	Yes
	vs.	myc2-2 (0.5 h)	5122.83	2	3.81049e-08	***	Yes
WT (1 h)	vs.	myc2-1 (1 h)	-	2	9.98754e-08	***	Yes
	vs.	myc2-2 (1 h)	720.98	2	1.92376e-06	***	Yes
Figure 5C (ChIP signal; Unpaired Student’s t-test)
Type A		Type B	t	DF	Two-tailed P-value	P-value summary	Significantly different? (P < 0.05)
A (Control)	vs.	A (Wounding 1h)	90.0485	2	0.000123301	***	Yes
B (Control)	vs.	B (Wounding 1h)	3.90181	2	0.0598491	ns	No
C (Control)	vs.	C (Wounding 1h)	18.7357	2	0.00283668	**	Yes
ACTIN2 (Control)	vs.	ACTIN2 (Wounding 1h)	3.11538	2	0.089428	ns	No
Figure 6C (Leison area; Unpaired Student’s t-test)
Type A		Type B	t	DF	Two-tailed P-value	P-value summary	Significantly different? (P < 0.05)
WT	vs.	cyp94b1-1 cyp94b2-1 cyp94c1-13	8.93224	29	8.01478e-10	***	Yes
Figure 6D (Relative fungal growth; Unpaired Student’s t-test)
Type A		Type B	t	DF	Two-tailed P-value	P-value summary	Significantly different? (P < 0.05)
WT	vs.	cyp94b1-1 cyp94b2-1 cyp94c1-13	18.2578	2	0.00298644	**	Yes
Figure 6F (Leison area; Unpaired Student’s t-test)
Type A		Type B	t	DF	Two-tailed P-value	P-value summary	Significantly different? (P < 0.05)
WT	vs.	cyp94b1-1 cyp94b2-1 cyp94c1-13	3.58127	11	0.00430906	**	Yes
Figure 6G (Relative fungal growth; Unpaired Student’s t-test)
Type A		Type B	t	DF	Two-tailed P-value	P-value summary	Significantly different? (P < 0.05)
WT	vs.	cyp94b1-1 cyp94b2-1 cyp94c1-13	89.3471	2	0.000125244	***	Yes
Supplemental Figure 1A (JA-Ile content; Unpaired Student’s t-test)
Type A		Type B	t	DF	Two-tailed P-value	P-value summary	Significantly different? (P < 0.05)
WT (35 dpa)	vs.	EIL-RNAi-8 (35 dpa)	0.627121	2	0.594627	ns	No
WT (42 dpa)	vs.	EIL-RNAi-8 (42 dpa)	3.72802	2	0.065014	ns	No
WT (46 dpa)	vs.	EIL-RNAi-8 (46 dpa)	775.059	2	1.66467e-06	***	Yes
Supplemental Figure 1B (α-tomatine content; Unpaired Student’s t-test)
Type A		Type B	t	DF	Two-tailed P-value	P-value summary	Significantly different? (P < 0.05)
WT (35 dpa)	vs.	EIL-RNAi-8 (35 dpa)	10.6117	2	0.00876384	**	Yes
WT (42 dpa)	vs.	EIL-RNAi-8 (42 dpa)	106.522	2	8.81179e-05	***	Yes
WT (46 dpa)	vs.	EIL-RNAi-8 (46 dpa)	1029.08	2	9.44284e-07	***	Yes
Supplemental Figure 3F (Leison area; Unpaired Student’s t-test)
Type A		Type B	t	DF	Two-tailed P-value	P-value summary	Significantly different? (P < 0.05)
WT	vs.	cyp94c1-10	0.428771	6	0.683057	ns	No
	vs.	cyp94c1-13	0.374845	6	0.720668	ns	No
Supplemental Figure 3G (Relative fungal growth; Unpaired Student’s t-test)
Type A		Type B	t	DF	Two-tailed P-value	P-value summary	Significantly different? (P < 0.05)
WT	vs.	cyp94c1-10	0.959891	2	0.4384	ns	No
	vs.	cyp94c1-13	0.334646	2	0.769729	ns	No
Supplemental Figure 6B (MYC2 expression; Unpaired Student’s t-test)
Type A		Type B	t	DF	Two-tailed P-value	P-value summary	Significantly different? (P < 0.05)
WT (Control)	vs.	WT (Wounding 30 min)	1004.36	2	9.91326e-07	***	Yes
	vs.	ProMYC2:MYC2-GFP (Control)	11381.8	2	7.71925e-09	***	Yes
	vs.	ProMYC2:MYC2-GFP (Wounding 30 min)	13788.3	2	5.25989e-09	***	Yes
WT (Wounding 30 min)	vs.	ProMYC2:MYC2-GFP (Control)	483.132	2	4.28416e-06	***	Yes
	vs.	ProMYC2:MYC2-GFP (Wounding 30 min)	3164.94	2	9.98319e-08	***	Yes
ProMYC2:MYC2-GFP (Control)	vs.	ProMYC2:MYC2-GFP (Wounding 30 min)	2748.83	2	1.32344e-07	***	Yes
